# Developing future resilience from signatures of adaptation across the sorghum pangenome

**DOI:** 10.1101/2025.08.01.667986

**Authors:** Geoffrey P. Morris, Avril M. Harder, Adam L. Healey, Chloee M. McLaughlin, Brian R. Rice, Clara Cruet-Burgos, Jerry W. Jenkins, Joanna L. Rifkin, Shengqiang Shu, John J. Spiekerman, Carl J. VanGessel, Erica Agnew, Alain Audebert, Kerrie Barry, Ivan Baxter, Gregory Beurier, Lori Beth Boston, Richard E. Boyles, Siobhan M. Brady, Victoria Bunting, Jacqueline M. Chaparro, Chaney Courtney, Joseph Sékou B. Dembele, Santosh Deshpande, Cyril Diatta, Nathaniel Eck, Andrea L. Eveland, Jacques M. Faye, Daniel Fonceka, Boubacar Gano, Marie de Gracia Coquerel, David Goodstein, Jane Grimwood, Matthew E. Hudson, Jana Kholova, Katherine Johnson, Kristen K. Johnson, Dorota Kawa, Mamoutou Kouressy, Stephen Kresovich, Scott Lee, Peggy Lemaux, Robert Lowery, Delphine Luquet, Fanna Maina, Todd P. Michael, Taye T. Mindaye, John Mullet, Philip Ozersky, Christopher Plott, Jessica E. Prenni, Gael Pressoir, Jean-François Rami, Trevor W Rife, Jocelyn Saxton, Bassirou Sine, Avinash Sreedasyam, Jayson Talag, Niaba Teme, Mitchell R. Tuinstra, Vincent Vadez, John P. Vogel, Rachel Walstead, Jianan Wang, Jenell Webber, Melissa Williams, Todd C. Mockler, Jesse R. Lasky, Jeremy Schmutz, Nadia Shakoor, John T. Lovell

**Affiliations:** Department of Soil and Crop Sciences, Colorado State University, Fort Collins, CO, USA; Genome Sequencing Center, HudsonAlpha Institute for Biotechnology, Huntsville, AL, USA; Department of Horticulture and Landscape Architecture, Colorado State University, Fort Collins, CO, USA; Department of Agronomy and Horticulture, University of Nebraska, Lincoln, NE, USA; US Department of Energy Joint Genome Institute, Berkeley, CA, USA; Donald Danforth Plant Science Center, St. Louis, MO, USA; CIRAD, UMR AGAP, Montpellier, France; CIRAD, INRAE, AGAP, University Montpellier, Institut Agro, Montpellier, France; Department of Plant and Environmental Sciences, Clemson University, Clemson, SC, USA; Howard Hughes Medical Institute, UC Davis, Davis CA USA; Arizona Genomics Institute, University of Arizona, Tucson, AZ, USA; Faculté de pharmacie, Université des Sciences, des Techniques et des Technologies (USTTB), E 423 Bamako-Mali; International Crops Research Institute for the Semi-Arid Tropics (ICRISAT), Patancheru, Telangana, India; Institut Sénégalais de Recherches Agricoles, Thiès, Sénégal; DOE Center for Advanced Bioenergy and Bioproducts Innovation (CABBI) and Department of Crop Sciences, University of Illinois at Urbana-Champaign, Urbana, IL, USA; Center for Craniofacial Molecular Biology, Herman Ostrow School of Dentistry, University of Southern California, Los Angeles, CA, USA; Department of Plant Biology and Genome Center, University of California, Davis, Davis, CA, USA; Experimental and Computational Plant Development & Plant Stress Resilience, Institute of Environmental Biology, Department of Biology, Utrecht University, The Netherlands; Institut d’Economie Rurale du Mali,BP:258 Bamako-Mali; Department of Plant and Microbial Biology, University of California, Berkeley CA, USA; Innovative Genomics Institute, University of California, Berkeley CA, USA; Lone Wolf Biotech, St. Louis, MO, USA; Institut National de la Recherche Agronomique du Niger, BP: 429, Niamey, Niger; The Plant Molecular and Cellular Biology Laboratory, The Salk Institute for Biological Studies, La Jolla, CA, USA; Department of Cell and Developmental Biology, School of Biological Sciences, and Center for Marine Biotechnology and Biomedicine, University of California, San Diego, La Jolla, CA, USA; Department of Science and Conservation, San Diego Botanical Garden, Encinitas, CA, USA; Ethiopian Institute of Agricultural Research, Addis Ababa, Ethiopia; Texas A&M University, College Station, TX, USA; CHIBAS, Centre Haïtien d’Innovation en Biotechnologies et pour une Agriculture Soutenable, Croix des Bouquets, Haïti; Department of Agronomy, Purdue University, West Lafayette, Indiana, USA; IRD, Université de Montpellier, DIADE unit, Montpellier, France; School of Tropical Agriculture and Forestry, Hainan University, Haikou, China; Department of Biology, Pennsylvania State University, University Park, PA, USA

## Abstract

While the green revolution adapted a handful of crops to homogenous and high-input industrialized agriculture, much of the global population still relies on local food production from low-input smallholder farms that grow highly variable crop cultivars. The high diversity of the grain and bioenergy crop sorghum ^1–4^, and many other crops that were not homogenized during the green revolution ^5^, not only provides the raw materials for breeders to make substantial gains in cultivar improvement, but also constrains breeding efforts due to highly specialized locally adapted plant phenotypes ^6^. Here, we construct a 33-member pangenome and identify trait-associated variants in 1,988 cultivars and landraces. We then apply these resources to explore the complex interplay between historical contingency, ongoing adaptation, and the potential for future gains through climate-aware genome-enabled breeding. Specifically, our analyses conclusively demonstrate that multiple nested, deeply diverged, and previously uncharacterized structural variants in the domestication gene *SHATTERING1* distinguish the previously established multicentric origin of sorghum. We then apply landscape genomics tests to reveal how gene flow, adaptation, and secondary contact created the complex genetic mosaic in current global breeding networks. Further analysis of climate-gene associations highlights candidate loci underlying adaptation, including the biosynthetic gene cluster for the cyanogenic glucoside dhurrin. Combined, the pangenome-informed variants developed here will enable both trait discovery and subsequent marker assays to accelerate breeding and provide a framework for similar applications in other diverse and non-model crops.
