## Supplementary Data 4 for "Developing future resilience from signatures of adaptation across the sorghum pangenome"

	WW						WL
Genotype	WUE_WW	Rank	area_cm2_WW	Rank	height_cm_WW	Rank	WUE_WL	Rank	area_cm2_WL	Rank	height_cm_WL	Rank	delta_WUE	Rank	delta_area_cm2	Rank	delta_height_cm	Rank
PI 576434	8.065677873	1	5572.942581	5	36.02954064	10	5.778167666	8	109.3989011	25	9.249450549	20	2.287510207		5463.54368		26.78009009
PI 656044	6.923650246	2	6627.663185	1	41.11201479	4	3.870368162	18	146.017584	19	10.79450559	11	3.053282084		6481.645601		30.31750921
PI 655996	6.590027458	3	6565.851699	2	44.19011021	1	6.04551225	7	222.6571444	4	11.59560448	4	0.544515208		6343.194555		32.59450573
PI 655981	6.31256865	4	5593.176944	4	41.38461554	3	9.454915555	4	200.2033041	5	10.27912112	16	-3.142346905		5392.97364		31.10549442
PI 656029	5.988330634	5	5809.39234	3	39.68461554	5	4.357846186	13	237.9076943	2	13.15604408	1	1.630484448		5571.484646		26.52857146
PI 565121	5.937347989	6	4097.292317	18	32.05824186	19	3.088177769	26	108.1637368	26	10.9076924	10	2.84917022		3989.12858		21.15054946
PI 534133	5.847174596	7	4864.04732	9	37.7197807	7	4.297829692	14	171.9131877	10	7.92637372	25	1.549344904		4692.134133		29.79340698
PI 156178	5.829296718	8	4989.389028	8	43.14945068	2	4.669567355	12	180.8307748	6	9.578571664	18	1.159729363		4808.558253		33.57087902
PI 656031	5.792006286	9	4535.707692	10	32.35494505	17	3.709708908	21	156.2267473	14	12.77350204	2	2.082297378		4379.480945		19.58144301
PI 660565	5.692564854	10	3699.725353	23	38.07252833	6	4.847874455	11	169.8912095	11	10.59890114	13	0.844690399		3529.834143		27.47362719
PI 569459	5.658434528	11	4275.035177	15	29.44285722	23	5.501787685	9	161.5296714	13	7.264835229	29	0.156646843		4113.505506		22.17802199
PI 533766	5.607763315	12	2455.771448	31	32.48571456	16	3.669544741	22	77.06043956	28	8.335714286	23	1.938218574		2378.711008		24.15000027
PI 597980	5.562913028	13	5090.075824	7	35.70659341	11	2.279004608	28	144.9791209	20	9.226373626	21	3.28390842		4945.096703		26.48021978
PI 655988	5.43215429	14	3627.490133	25	33.11978043	15	2.456943057	27	27.02637363	31	6.931868192	30	2.975211233		3600.463759		26.18791223
PI 656111	5.300181968	15	3986.839568	20	27.48571436	25	3.152170253	24	119.9043974	21	9.892307828	17	2.148011715		3866.935171		17.59340653
PI 656023	5.111398132	16	4356.98247	14	30.53241801	22	19.53675901	1	117.5223776	24	8.325824176	24	-14.42536088		4239.460093		22.20659383
PI 656050	5.039540679	17	4422.346154	11	34.96483516	13	4.126745251	16	148.0450568	18	10.61428589	12	0.912795428		4274.301097		24.35054927
PI 180348	4.963038377	18	3721.117449	21	29.0029295	24	4.204034537	15	150.6	16	10.37142857	15	0.75900384		3570.517449		18.63150093
PI 656057	4.884254914	19	5233.075863	6	35.05824194	12	3.728760861	20	118.6307701	23	11.04945061	8	1.155494052		5114.445093		24.00879133
PI 660563	4.880388542	20	3352.015424	27	26.10879158	26	3.955916656	17	119.0439565	22	7.318681345	28	0.924471886		3232.971468		18.79011023
PI 276816	4.875909554	21	4073.174725	19	33.34395604	14	2.210988649	30	105.9194341	27	7.485714363	27	2.664920905		3967.255291		25.85824168
PI 513676	4.778505012	22	4144.511011	16	30.66703317	21	8.79423412	5	176.0192308	8	9.464835196	19	-4.015729108		3968.49178		21.20219798
PI 564163	4.55968069	23	3355.429146	26	25.76208809	27	0.905587633	31	52.2	30	4.486813187	31	3.654093058		3303.229146		21.2752749
PI 154844	4.479073462	24	4393.638477	13	31.61648364	20	3.847683086	19	152.1945055	15	10.97912088	9	0.631390376		4241.443972		20.63736276
PI 660557	4.468788407	25	4111.07914	17	32.12087925	18	4.872708855	10	249.6032985	1	10.56923081	14	-0.403920448		3861.475842		21.55164843
PI 585966	4.42889011	26	4417.350565	12	25.28571436	28	14.67244319	2	173.5407692	9	11.48791209	5	-10.24355308		4243.809796		13.79780228
PI 656027	4.351191469	27	2704.898961	30	20.02747287	29	7.203992751	6	227.1989011	3	11.20659341	7	-2.852801282		2477.70006		8.820879461
PI 329501	4.068755183	28	3664.103312	24	37.60109906	8	3.414532675	23	169.039562	12	11.23076937	6	0.654222508		3495.06375		26.37032969
PI 329301	3.979261809	29	3718.462662	22	36.15934099	9	3.120280734	25	177.6076951	7	12.17362659	3	0.858981075		3540.854967		23.9857144
PI 656015	3.868308839	30	3049.232125	28	17.53079049	30	9.625852638	3	150.552199	17	8.835489371	22	-5.757543799		2898.679926		8.695301121
PI 570071	3.536443346	31	2913.640702	29	16.27362662	31	2.220883248	29	55.63296856	29	7.661538624	26	1.315560099		2858.007733		8.612087994
