## Supplementary Data 5 for "Developing future resilience from signatures of adaptation across the sorghum pangenome"

reference	sv.minimum.length	n.deletions	length.deletions	n.insertions	length.insertions	n.duplications	length.duplications	n.inversions	len.inversions	n.inverted.duplications	length.inverted.duplications	n.inverted.translocations	length.inverted.translocations	n.translocations	length.translocations
BTx642	50	4220	4420226	4073	4489259	2	15372	37	2390550	5	52472	10	90763	17	93773
PI_154844	50	4464	5336050	4495	4876209	13	261943	29	5750780	14	86704	27	247033	15	383357
PI_156178	50	4792	4742499	4074	4426521	4	444434	34	2852196	9	98021	8	58830	9	223838
PI_180348	50	4969	5126458	4805	4902603	15	108074	43	10820562	19	221615	32	470261	19	289733
PI_276816	50	5097	3930747	4797	3983173	15	115323	39	7166754	18	109179	29	214332	31	550713
PI_276837	50	3041	4029688	3183	3527247	4	57134	21	890594	6	51858	15	77183	17	427827
PI_329301	50	4708	4444399	4621	4635645	8	70987	48	9255279	13	100818	33	339928	25	372858
PI_329501	50	4930	4999239	4673	5128643	31	179920	51	3795769	22	221199	35	394778	29	943301
PI_513676	50	5063	5868044	4934	5680625	5	71955	36	2687185	5	43497	13	112180	10	125521
PI_533766	50	4825	6279661	4471	4824506	7	46149	39	5214482	6	94094	16	188162	9	370094
PI_534133	50	4529	4764503	4526	5042743	7	68044	41	7332012	6	60875	16	115723	18	324271
PI_565121	50	3616	4187066	3755	4562855	4	65082	19	2825638	9	63740	16	508921	14	500500
PI_569459	50	4780	5707342	4396	5505935	16	152102	44	2409300	12	82843	25	449433	20	259800
PI_570071	50	5025	4886169	4412	4824841	7	47200	37	4676102	9	98810	26	1065297	9	282586
PI_576434	50	4212	5037559	4193	4953237	3	7978	27	5671520	5	34617	18	659954	7	76507
PI_585966	50	5103	5776339	4618	5572233	14	167272	47	5341829	13	120304	22	418033	26	475176
PI_597980	50	4078	5590306	4266	4684163	7	54788	30	5021055	5	21097	8	70069	11	358565
PI_655981	50	5094	5509084	4593	5207749	4	26281	44	4345654	9	61968	8	56955	10	371685
PI_655988	50	2569	2333818	2320	2216899	5	22250	21	6374769	5	34375	9	64795	8	870521
PI_656015	50	4577	5739444	4800	5204807	14	100146	35	3387616	3	17355	8	121939	14	297553
PI_656023	50	3908	4253102	3741	3755498	1	2406	23	5449415	6	53390	6	197598	8	148312
PI_656027	50	4403	5325235	4302	5262882	13	102577	30	3842734	17	112438	15	103188	15	612542
PI_656031	50	3669	3974883	3677	4270005	5	105604	28	2065493	8	69845	18	466320	14	655041
PI_656044	50	3577	5037892	3672	4345605	5	98614	19	2222318	9	62820	3	39381	12	87608
PI_656050	50	4582	6163959	4774	5913164	13	340197	32	7525952	16	71319	26	974175	23	145526
PI_656057	50	4437	5442135	4559	5108015	3	8212	32	3908318	8	55720	19	146125	11	219403
PI_656111	50	4535	5404311	4110	4555976	7	51917	31	2092123	13	110003	19	949087	8	36183
PI_660557	50	5098	6180977	4711	5011649	4	65623	36	3243883	5	47796	18	267947	9	163189
PI_660563	50	4627	5059444	4192	5127011	2	12171	36	2668813	9	82548	18	911654	11	313086
PI_660565	50	5345	4869154	5254	3233698	17	134972	69	36974218	26	168034	50	502003	36	261429
RTx430	50	4265	5126957	3966	5167321	6	56266	47	5747279	11	84359	16	592649	11	1925226
Wray	50	4416	5382823	4293	5174876	18	267095	22	7130661	14	61596	37	439527	54	535190
BTx642	10000	0	0	0	0	0	0	6	1712642	0	0	0	0	0	0
PI_154844	10000	0	0	0	0	0	0	7	5286506	0	0	0	0	1	291389
PI_156178	10000	0	0	0	0	1	431025	7	2283329	0	0	0	0	1	179647
PI_180348	10000	0	0	0	0	0	0	16	10121166	0	0	2	271663	1	187993
PI_276816	10000	0	0	0	0	0	0	6	6617279	0	0	0	0	1	226330
PI_276837	10000	0	0	0	0	0	0	3	690728	0	0	0	0	1	292722
PI_329301	10000	0	0	0	0	0	0	10	8368599	0	0	0	0	1	205615
PI_329501	10000	0	0	0	0	0	0	10	2897008	0	0	0	0	3	421338
PI_513676	10000	0	0	0	0	0	0	3	1880664	0	0	0	0	0	0
PI_533766	10000	2	401282	0	0	0	0	12	4678300	0	0	0	0	1	198486
PI_534133	10000	0	0	0	0	0	0	8	6482890	0	0	0	0	1	148522
PI_565121	10000	1	129037	0	0	0	0	5	2415346	0	0	1	303579	1	405578
PI_569459	10000	2	239024	0	0	0	0	7	1270256	0	0	0	0	0	0
PI_570071	10000	0	0	0	0	0	0	10	4028276	0	0	3	802148	1	180032
PI_576434	10000	0	0	0	0	0	0	5	5154713	0	0	2	362951	0	0
PI_585966	10000	1	184838	0	0	0	0	10	4438615	0	0	1	141256	1	107040
PI_597980	10000	1	194204	0	0	0	0	10	4624227	0	0	0	0	1	245592
PI_655981	10000	0	0	0	0	0	0	11	3720216	0	0	0	0	1	304549
PI_655988	10000	0	0	0	0	0	0	7	6250728	0	0	0	0	2	843288
PI_656015	10000	1	126690	0	0	0	0	6	2701033	0	0	0	0	1	189108
PI_656023	10000	0	0	0	0	0	0	6	5312230	0	0	1	151129	0	0
PI_656027	10000	0	0	1	123063	0	0	6	3229842	0	0	0	0	2	529888
PI_656031	10000	0	0	0	0	0	0	6	1734359	0	0	1	288926	3	526402
PI_656044	10000	2	229156	0	0	0	0	4	1735244	0	0	0	0	0	0
PI_656050	10000	0	0	0	0	1	167065	10	7216633	0	0	3	791735	0	0
PI_656057	10000	0	0	0	0	0	0	8	3509471	0	0	0	0	1	128443
PI_656111	10000	0	0	0	0	0	0	4	1457329	0	0	3	779964	0	0
PI_660557	10000	1	216444	0	0	0	0	8	2740506	0	0	0	0	0	0
PI_660563	10000	0	0	0	0	0	0	6	2056066	0	0	1	711581	1	253889
PI_660565	10000	2	1541040	0	0	0	0	21	36378627	0	0	0	0	0	0
RTx430	10000	0	0	0	0	0	0	14	4905185	0	0	2	413818	2	1774145
Wray	10000	0	0	0	0	1	101790	7	6789672	0	0	1	162192	0	0
BTx642	1000000	0	0	0	0	0	0	0	0	0	0	0	0	0	0
PI_154844	1000000	0	0	0	0	0	0	2	2541634	0	0	0	0	0	0
PI_156178	1000000	0	0	0	0	0	0	0	0	0	0	0	0	0	0
PI_180348	1000000	0	0	0	0	0	0	2	4704261	0	0	0	0	0	0
PI_276816	1000000	0	0	0	0	0	0	1	5602755	0	0	0	0	0	0
PI_276837	1000000	0	0	0	0	0	0	0	0	0	0	0	0	0	0
PI_329301	1000000	0	0	0	0	0	0	2	5903933	0	0	0	0	0	0
PI_329501	1000000	0	0	0	0	0	0	0	0	0	0	0	0	0	0
PI_513676	1000000	0	0	0	0	0	0	1	1505632	0	0	0	0	0	0
PI_533766	1000000	0	0	0	0	0	0	1	1353725	0	0	0	0	0	0
PI_534133	1000000	0	0	0	0	0	0	1	4340428	0	0	0	0	0	0
PI_565121	1000000	0	0	0	0	0	0	0	0	0	0	0	0	0	0
PI_569459	1000000	0	0	0	0	0	0	0	0	0	0	0	0	0	0
PI_570071	1000000	0	0	0	0	0	0	1	1158543	0	0	0	0	0	0
PI_576434	1000000	0	0	0	0	0	0	1	2852294	0	0	0	0	0	0
PI_585966	1000000	0	0	0	0	0	0	1	1413368	0	0	0	0	0	0
PI_597980	1000000	0	0	0	0	0	0	0	0	0	0	0	0	0	0
PI_655981	1000000	0	0	0	0	0	0	0	0	0	0	0	0	0	0
PI_655988	1000000	0	0	0	0	0	0	1	4279296	0	0	0	0	0	0
PI_656015	1000000	0	0	0	0	0	0	0	0	0	0	0	0	0	0
PI_656023	1000000	0	0	0	0	0	0	1	4256238	0	0	0	0	0	0
PI_656027	1000000	0	0	0	0	0	0	0	0	0	0	0	0	0	0
PI_656031	1000000	0	0	0	0	0	0	0	0	0	0	0	0	0	0
PI_656044	1000000	0	0	0	0	0	0	0	0	0	0	0	0	0	0
PI_656050	1000000	0	0	0	0	0	0	2	3363512	0	0	0	0	0	0
PI_656057	1000000	0	0	0	0	0	0	0	0	0	0	0	0	0	0
PI_656111	1000000	0	0	0	0	0	0	0	0	0	0	0	0	0	0
PI_660557	1000000	0	0	0	0	0	0	0	0	0	0	0	0	0	0
PI_660563	1000000	0	0	0	0	0	0	0	0	0	0	0	0	0	0
PI_660565	1000000	1	1405561	0	0	0	0	6	31652802	0	0	0	0	0	0
RTx430	1000000	0	0	0	0	0	0	1	1069197	0	0	0	0	1	1373012
Wray	1000000	0	0	0	0	0	0	2	5387118	0	0	0	0	0	0
