## Supplementary Data 6 for "Developing future resilience from signatures of adaptation across the sorghum pangenome"

#	Accession	Library	SampleName	nRawReads	nAfterQC	nAssigned.to.features
1	PI_154844	JDHN	leaf.28DAP_3	72863504	72062031	55630296
2	PI_154844	JDHP	leaf.28DAP_2	59246481	58514227	44099097
3	PI_154844	JDHQ	leaf.28DAP_1	55368356	54712892	41940756
4	PI_154844	JDHR	root.28DAP_3	58710200	58086503	43805563
5	PI_154844	JGLU	seedling100_3	27588163	27373446	20265756
6	PI_154844	JGMC	seedling100_2	26250577	25944223	19144309
7	PI_154844	JGMJ	seedling100_1	19940667	19718112	14851289
8	PI_154844	JNHH	inflorescence_2	42722618	42304364	28723999
9	PI_154844	JNHI	inflorescence_1	25536927	25261068	17764636
10	PI_154844	JNHJ	root.28DAP_2	22529454	22277330	15842523
11	PI_154844	JNHK	root.28DAP_1	31763182	31507502	23429156
12	PI_154844	JPCF	seed_1	25631500	25448413	8954265
13	PI_154844	JPLA	root100_1	34811471	34401811	23563752
14	PI_154844	JPLB	stem.60DAP_3	12824721	12684566	9152962
15	PI_154844	JPLC	stem.60DAP_2	13755060	13642883	10156773
16	PI_154844	JPLD	stem.60DAP_1	13149799	13064518	9793802
17	PI_154844	JQFC	seed_2	26522954	26315674	15103216
18	PI_154844	JQFU	root100_3	28133960	27963406	10958649
19	PI_154844	JQGR	root100_2	21623418	21454319	15295753
20	PI_154844	JQHM	root45_3	30474720	30216786	10611812
21	PI_154844	JQIA	root45_2	8858051	8737339	3590172
22	PI_154844	JQIF	root45_1	9244219	9171920	3304196
23	PI_156178	IWGL	leaf_4	71925971	71046373	53948266
24	PI_156178	IWGM	leaf_3	61421035	61025100	46752075
25	PI_156178	IWGN	leaf_2	53911343	53078013	39175938
26	PI_156178	IWGP	leaf_1	62016310	61420794	46693604
27	PI_156178	IWGQ	root_4	57903128	57190008	44071894
28	PI_156178	IWGR	root_3	52570669	52218164	37284879
29	PI_156178	IWGS	root_2	74078320	73425647	57236297
30	PI_156178	IWGT	root_1	61700677	61217994	47089598
31	PI_156178	IWGU	stem_4	77452064	76745356	59952572
32	PI_156178	IWGW	stem_3	53155535	52365171	39729577
33	PI_156178	IWGX	stem_2	64100990	63691089	50323089
34	PI_156178	IWGY	stem_1	70808162	70237949	55094315
35	PI_180348	IWGZ	leaf_5	72147955	71538347	55972750
36	PI_180348	IWHA	leaf_4	48403397	48018603	34920563
37	PI_180348	IWHB	leaf_3	51699999	50946205	38684246
38	PI_180348	IWHC	leaf_2	62809915	62065646	47732518
39	PI_180348	IWHD	leaf_1	58939176	58298130	43656022
40	PI_180348	IWHE	root_5	57561293	57171458	45102578
41	PI_180348	IWHF	root_4	57283415	56911488	40879056
42	PI_180348	IWHG	root_3	49327113	48991880	39125715
43	PI_180348	IWHH	root_2	60841022	60662521	46948123
44	PI_180348	IWHI	root_1	57467699	57311325	45468447
45	PI_180348	IWHJ	stem_5	83865327	83717301	66975763
46	PI_180348	IWHK	stem_4	55384881	55271878	43198326
47	PI_180348	IWHL	stem_3	49158115	49060494	39487715
48	PI_180348	IWHM	stem_2	60691654	60515124	48611706
49	PI_180348	IWHN	stem_1	74107164	73923676	59762404
50	PI_276816	JDHS	leaf.28DAP_3	53103141	52564583	40513555
51	PI_276816	JDHT	leaf.28DAP_2	52966583	52337632	39505440
52	PI_276816	JDHU	leaf.28DAP_1	58782700	58248178	45089879
53	PI_276816	JDHW	root.28DAP_3	55895376	55334940	41498781
54	PI_276816	JDHX	root.28DAP_2	47504956	47136887	35672926
55	PI_276816	JDHY	root.28DAP_1	52305272	51666163	37713159
56	PI_276816	JGJI	leaf.10DAP_3	31639097	31427751	20103585
57	PI_276816	JGJJ	leaf.10DAP_2	25615431	25344013	17898315
58	PI_276816	JGJK	stem.10DAP_3	24597765	24357913	17888474
59	PI_276816	JGJL	stem.10DAP_2	25624148	25429435	18975385
60	PI_276816	JGJM	stem.10DAP_1	27304902	26926859	19822790
61	PI_276816	JGJU	leaf.17DAP_3	20053419	19915861	14656702
62	PI_276816	JGJW	leaf.17DAP_2	22475119	22246541	16175987
63	PI_276816	JGJX	leaf.17DAP_1	24108869	23877715	17310114
64	PI_276816	JGJY	stem.17DAP_3	24157289	23949368	17626857
65	PI_276816	JGJZ	stem.17DAP_2	26775594	26572417	19366319
66	PI_276816	JGKA	stem.17DAP_1	24813404	24620251	17798243
67	PI_276816	JGKL	inflorescence_3	20675684	20476005	10607078
68	PI_276816	JGKR	leaf.21DAP_3	21445533	21189242	15212637
69	PI_276816	JGKS	leaf.21DAP_2	23848316	23603961	17635138
70	PI_276816	JGKT	leaf.21DAP_1	22003213	21770157	16421420
71	PI_276816	JGKU	stem.21DAP_3	16720483	16609355	12626828
72	PI_276816	JGKW	stem.21DAP_2	21034403	20800615	15588320
73	PI_276816	JGKX	stem.21DAP_1	28024642	27800900	20384944
74	PI_276816	JGLE	leaf.25DAP_3	24331031	24020145	17938907
75	PI_276816	JGLF	leaf.25DAP_2	24006110	23820625	16480582
76	PI_276816	JGLG	leaf.25DAP_1	26985978	26787079	20032794
77	PI_276816	JGLH	stem.25DAP_3	23664741	23493020	17094457
78	PI_276816	JGLI	stem.25DAP_2	26056137	25872893	19086035
79	PI_276816	JGLJ	stem.25DAP_1	26723632	26466187	19771272
80	PI_276816	JGLW	seedling100_3	22765437	22594859	17002531
81	PI_276816	JGMD	seedling100_2	23385571	23120100	16312531
82	PI_276816	JGMK	seedling100_1	23458104	23272009	16977920
83	PI_276816	JGMS	seeedling45_1	12210451	12058593	7799748
84	PI_276816	JNHL	inflorescence_2	29272700	29018605	11987248
85	PI_276816	JNHM	inflorescence_1	40233985	39956417	13829771
86	PI_276816	JPCG	leaf.10DAP_1	24671072	24404444	17016827
87	PI_276816	JPCH	leaf.31DAP_3	21791621	21575528	15309826
88	PI_276816	JPCI	leaf.31DAP_2	25509436	25354928	18423152
89	PI_276816	JPCJ	leaf.31DAP_1	21579711	21341737	14327469
90	PI_276816	JPCK	seed_2	21165662	20958035	9792167
91	PI_276816	JPCL	seed_1	29451862	29206579	17346046
92	PI_276816	JPCM	stem.31DAP_3	23910622	23733394	16195957
93	PI_276816	JPCN	stem.31DAP_2	17569844	17435501	11833200
94	PI_276816	JPLE	root100_1	24004458	23752165	16876255
95	PI_276816	JPLF	stem.31DAP_1	20671685	20436219	14820068
96	PI_276816	JPLG	stem.60DAP_3	36013479	35720018	27053301
97	PI_276816	JPLH	stem.60DAP_2	11647769	11456665	8219369
98	PI_276816	JPLI	stem.60DAP_1	13998029	13886559	10062913
99	PI_276816	JQFW	root100_3	25747672	25545820	18400037
100	PI_276816	JQGS	root100_2	26347123	26096786	17529400
101	PI_276816	JQHN	root45_2	28858175	28714857	13152955
102	PI_276816	JQIB	root45_1	24696042	24563790	14705909
103	PI_276837	JDHZ	leaf.28DAP_3	65765962	64891757	48909328
104	PI_276837	JDIA	leaf.28DAP_2	68865521	68300648	53126092
105	PI_276837	JDIB	leaf.28DAP_1	42280761	41899233	31650783
106	PI_276837	JDIC	root.28DAP_3	58533168	57931789	43184217
107	PI_276837	JNHN	inflorescence_3	33844572	33684271	21641540
108	PI_276837	JNHP	inflorescence_2	31686312	31477424	22589714
109	PI_276837	JNHQ	root.28DAP_2	34632223	34474995	24495639
110	PI_276837	JNHR	root.28DAP_1	20087601	19909899	14546430
111	PI_276837	JNHS	seedling100_3	22807531	22532379	16337578
112	PI_276837	JPCP	inflorescence_1	18973770	18814504	12432799
113	PI_276837	JPCQ	seed_1	21784480	21463529	13699889
114	PI_276837	JPCR	seedling100_2	25257732	25035946	17800331
115	PI_276837	JPCS	seedling100_1	27203487	26771660	17898417
116	PI_276837	JPCT	seeedling45_2	28038686	27768278	19281456
117	PI_276837	JPCU	seeedling45_1	18087355	17826368	11869892
118	PI_276837	JPLJ	root100_1	13299067	13151420	9569047
119	PI_276837	JPLK	stem.60DAP_3	40921242	40502819	30442053
120	PI_276837	JPLL	stem.60DAP_2	9388714	9310557	6848639
121	PI_276837	JPLM	stem.60DAP_1	35969185	35605148	26055070
122	PI_276837	JQET	seed_2	29967143	29818796	18490963
123	PI_276837	JQFX	root100_3	22818342	22550023	14857856
124	PI_276837	JQGT	root100_2	28771253	28622341	21427143
125	PI_276837	JQHP	root45_1	26745424	26602144	14566152
126	PI_329301	IWHP	leaf_4	60327838	60043947	47969677
127	PI_329301	IWHQ	leaf_3	63772044	63413944	47310678
128	PI_329301	IWHR	leaf_2	56351178	55912746	42313329
129	PI_329301	IWHS	leaf_1	59671651	59413108	45555847
130	PI_329301	IWHT	root_4	52834185	52617006	40836248
131	PI_329301	IWHU	root_3	65781679	65528168	50973309
132	PI_329301	IWHW	root_2	70670727	70341683	54837444
133	PI_329301	IWHX	root_1	68343132	68077962	53697417
134	PI_329301	IWHY	stem_4	57706852	57455990	45323845
135	PI_329301	IWHZ	stem_3	129971473	129404401	102285155
136	PI_329301	IWIA	stem_2	48450306	48237155	37048772
137	PI_329301	IWIB	stem_1	51820111	51463042	40091638
138	PI_329501	IWIC	leaf_5	46113939	45905370	32978916
139	PI_329501	IWID	leaf_4	45867396	45542368	33247408
140	PI_329501	IWIE	leaf_3	47454859	47162285	34544143
141	PI_329501	IWIF	leaf_2	51190795	50814915	37792198
142	PI_329501	IWIG	root_5	49047263	48858099	36701053
143	PI_329501	IWIH	root_4	64823919	64570643	40457677
144	PI_329501	IWII	root_3	50553606	50351767	36320132
145	PI_329501	IWIJ	root_2	50989710	50774937	37029343
146	PI_329501	IWIK	stem_5	48692562	48405630	35427073
147	PI_329501	IWIL	stem_4	48999564	48851883	36820294
148	PI_329501	IWIM	stem_3	54246491	54065784	40803486
149	PI_329501	IWIN	stem_2	113654216	113379311	87308960
150	PI_329501	IWZY	root_1	92819327	92001798	67246477
151	PI_329501	IWZZ	leaf_1	101307650	101113068	76087332
152	PI_329501	IXAA	stem_1	83142407	82656373	62547114
153	PI_513676	JDID	leaf.28DAP_3	50359116	49414354	35376326
154	PI_513676	JDIE	leaf.28DAP_2	61933435	61322381	47602097
155	PI_513676	JDIF	leaf.28DAP_1	64521265	63745226	47326891
156	PI_513676	JDIG	root.28DAP_3	53976922	53472134	40415567
157	PI_513676	JNHT	inflorescence_3	25748106	25629902	19465740
158	PI_513676	JNHU	inflorescence_2	26874434	26691245	19466597
159	PI_513676	JNHW	root.28DAP_2	20121632	19945390	14420569
160	PI_513676	JNHX	root.28DAP_1	27637856	27267354	18801897
161	PI_513676	JNHY	seedling100_3	44013798	43599104	33027085
162	PI_513676	JNHZ	seedling100_2	30755123	30526933	22170237
163	PI_513676	JPCW	inflorescence_1	21081099	20946714	16232238
164	PI_513676	JPCX	seedling100_1	25423267	25237148	18539259
165	PI_513676	JPCY	seeedling45_3	22100810	21922236	16466301
166	PI_513676	JPCZ	seeedling45_2	25781589	25552753	18487696
167	PI_513676	JPDA	seeedling45_1	23362797	22992404	16037769
168	PI_513676	JPLN	root100_1	35831066	35465746	25565758
169	PI_513676	JPLP	stem.60DAP_3	7565686	7436466	5437249
170	PI_513676	JPLQ	stem.60DAP_2	135942395	134005282	100414305
171	PI_513676	JPLR	stem.60DAP_1	15292486	15107860	11115455
172	PI_513676	JQFN	root100_3	20186723	20082503	14602134
173	PI_513676	JQHG	root45_3	27102793	26777271	15949230
174	PI_513676	JQHW	root45_2	25852792	25710703	14399234
175	PI_513676	JQID	root45_1	23344243	23070444	14206800
176	PI_533766	JDIH	leaf.28DAP_3	46589201	46093726	35728419
177	PI_533766	JDII	leaf.28DAP_2	72265724	71602286	51394784
178	PI_533766	JDIJ	leaf.28DAP_1	57267737	56688838	43339936
179	PI_533766	JDIK	root.28DAP_3	50210367	49673955	38288991
180	PI_533766	JNIA	inflorescence_3	33351154	33116524	24579783
181	PI_533766	JNIB	inflorescence_2	18825033	18678465	13757758
182	PI_533766	JNIC	root.28DAP_2	23008841	22801436	16772387
183	PI_533766	JNID	root.28DAP_1	33328329	33001395	24086478
184	PI_533766	JNIE	seedling100_3	20456011	20245188	14904818
185	PI_533766	JPDB	inflorescence_1	29001713	28669414	19829857
186	PI_533766	JPDC	seed_3	26168664	25823105	16146873
187	PI_533766	JPDD	seed_2	33476926	33127447	20230633
188	PI_533766	JPDE	seedling100_2	22957828	22763967	16049698
189	PI_533766	JPDF	seedling100_1	26666520	26436573	17272207
190	PI_533766	JPDG	seeedling45_3	21381447	21184486	15647769
191	PI_533766	JPDH	seeedling45_2	28287155	27852127	19309433
192	PI_533766	JPDI	seeedling45_1	25960172	25536091	17535289
193	PI_533766	JPLS	root100_1	16548819	16397243	11801682
194	PI_533766	JPLT	seed_1	10631040	10474178	6340190
195	PI_533766	JPLU	stem.60DAP_3	14097901	13900384	10321159
196	PI_533766	JPLW	stem.60DAP_2	12629443	12445479	8942135
197	PI_533766	JPLX	stem.60DAP_1	49721752	49148382	36694892
198	PI_533766	JQFP	root100_3	27313474	27222447	20918870
199	PI_533766	JQGL	root100_2	21099941	20922790	15315894
200	PI_533766	JQHH	root45_1	17560350	17315752	6242824
201	PI_534133	JDIQ	leaf.28DAP_3	41650747	41240764	31084821
202	PI_534133	JDIR	leaf.28DAP_2	21960550	21706857	16779629
203	PI_534133	JDIS	leaf.28DAP_1	53102096	52641515	40133392
204	PI_534133	JDIT	root.28DAP_3	89611459	88937074	68124724
205	PI_534133	JNIL	inflorescence_3	22510675	22331973	15890424
206	PI_534133	JNIM	inflorescence_2	32601152	32412057	24162243
207	PI_534133	JNIN	inflorescence_1	27411896	27242508	19703150
208	PI_534133	JNIP	root.28DAP_2	29716536	29512131	21726966
209	PI_534133	JNIQ	root.28DAP_1	25276230	25008878	17298768
210	PI_534133	JNIR	seedling100_3	25172513	24900698	18216861
211	PI_534133	JPDP	seedling100_2	20017574	19809854	14209210
212	PI_534133	JPDQ	seedling100_1	25724579	25413651	17983262
213	PI_534133	JPDR	seeedling45_3	19667534	19414982	13710286
214	PI_534133	JPDS	seeedling45_2	24378261	24113623	17059047
215	PI_534133	JPDT	seeedling45_1	23156453	22942257	16343043
216	PI_534133	JPMC	root100_1	30138490	29907802	21608719
217	PI_534133	JPMD	stem.60DAP_3	28064236	27726675	20140560
218	PI_534133	JPME	stem.60DAP_2	71466847	70654100	53251838
219	PI_534133	JPMF	stem.60DAP_1	10131454	10038375	7388889
220	PI_534133	JQEN	seed_3	33845610	33671468	17461439
221	PI_534133	JQER	seed_2	29228944	28910061	15993092
222	PI_534133	JQFA	seed_1	23194237	22984842	14087590
223	PI_534133	JQFR	root100_3	23805767	23599414	16552732
224	PI_534133	JQGN	root100_2	25786737	25646695	17707240
225	PI_534133	JQHJ	root45_3	382367263	379068274	235251267
226	PI_534133	JQHY	root45_2	26460440	26301388	13934484
227	PI_534133	JQIE	root45_1	19393607	19279081	12047000
228	PI_565121	JDIU	leaf.28DAP_3	54993404	54526654	42573257
229	PI_565121	JDIW	leaf.28DAP_2	65562857	65023712	51770497
230	PI_565121	JDIX	leaf.28DAP_1	54217116	53714099	40349725
231	PI_565121	JDIY	root.28DAP_3	49690234	49069521	36119970
232	PI_565121	JGMR	seedling100_6	26816017	26561532	18803320
233	PI_565121	JGMT	seedling100_5	25294793	25089381	18212634
234	PI_565121	JGMW	seedling100_4	20602926	20369112	14769004
235	PI_565121	JNIS	inflorescence_3	29355624	29188936	21551304
236	PI_565121	JNIT	inflorescence_2	30026041	29850339	22157393
237	PI_565121	JNIU	inflorescence_1	22578524	22418360	16265297
238	PI_565121	JNIW	root.28DAP_2	29044075	28792470	20943049
239	PI_565121	JNIX	root.28DAP_1	28711747	28364836	19565096
240	PI_565121	JNIY	seedling100_3	45633873	45247910	33228587
241	PI_565121	JPDU	seedling100_2	22849901	22528593	15540028
242	PI_565121	JPDW	seedling100_1	23121149	22930667	16049328
243	PI_565121	JPDX	seeedling45_3	25747763	25530548	17615710
244	PI_565121	JPDY	seeedling45_2	21741474	21507788	15440900
245	PI_565121	JPDZ	seeedling45_1	23789463	23567465	16943456
246	PI_565121	JPMG	root100_1	8896057	8803871	6583141
247	PI_565121	JPMH	stem.60DAP_3	47393373	46900290	35231263
248	PI_565121	JPMI	stem.60DAP_2	38906392	38572297	28528824
249	PI_565121	JPMJ	stem.60DAP_1	10052677	9937185	7010985
250	PI_565121	JQES	seed_1	30039557	29763392	18706224
251	PI_565121	JQFS	root100_3	31957028	31712628	22565357
252	PI_565121	JQGP	root100_2	28707798	28629247	21677379
253	PI_565121	JQHK	root45_2	21506128	21303696	5646083
254	PI_565121	JQHZ	root45_1	20333515	20008889	12892920
255	PI_569459	IXAB	root_1	98883204	98209006	73489508
256	PI_569459	IXAC	leaf_1	89298247	88813813	68141397
257	PI_569459	IXAD	stem_1	80976486	80461864	55250448
258	PI_570071	IXAE	root_4	161819566	160723446	122503245
259	PI_570071	IXAF	leaf_4	158421726	157663481	122838576
260	PI_570071	IXAG	stem_4	423866100	421399564	321834971
261	PI_570071	IXAH	root_3	118780364	118079765	90082738
262	PI_570071	IXAI	leaf_3	143808885	142753826	109055248
263	PI_570071	IXAJ	stem_3	154625766	153874979	120520957
264	PI_570071	IXAK	root_2	136265939	135639488	104642596
265	PI_570071	IXAL	leaf_2	129709344	128949250	100234328
266	PI_570071	IXAM	stem_2	145551105	144632035	114196583
267	PI_570071	IXAN	root_1	62256462	61961371	48113213
268	PI_570071	IXBP	leaf_1	93016727	92103085	69526671
269	PI_570071	IXBQ	stem_1	99677988	97570687	69895138
270	PI_576434	JDIZ	leaf.28DAP_3	23591666	23393029	17397185
271	PI_576434	JDJA	leaf.28DAP_2	36177187	35884938	27743798
272	PI_576434	JDJB	leaf.28DAP_1	57751037	57240908	40825993
273	PI_576434	JDJC	root.28DAP_3	58884587	58142954	44053846
274	PI_576434	JNIZ	inflorescence_3	28127608	27942681	20264226
275	PI_576434	JNJA	inflorescence_2	20953229	20747695	15044165
276	PI_576434	JNJB	inflorescence_1	29369674	29242389	21658346
277	PI_576434	JNJC	root.28DAP_2	22515952	22306514	16473432
278	PI_576434	JNJD	root.28DAP_1	27701576	27499076	20000993
279	PI_576434	JNJE	seedling100_3	22722909	22555992	16587756
280	PI_576434	JPEA	seedling100_2	20464618	20086884	13929249
281	PI_576434	JPEB	seedling100_1	23714881	23304795	15409715
282	PI_576434	JPEC	seeedling45_3	20649230	20413291	14159084
283	PI_576434	JPED	seeedling45_2	23387128	23160400	15899931
284	PI_576434	JPEE	seeedling45_1	25785702	25579632	17648571
285	PI_576434	JPMK	root100_1	29809507	29520923	21150714
286	PI_576434	JPML	stem.60DAP_2	17139778	16948564	12394245
287	PI_576434	JPMM	stem.60DAP_1	15096307	14893178	10962788
288	PI_576434	JQFB	seed_1	28557377	28325002	17894602
289	PI_576434	JQFT	root100_3	25035333	24944906	17723871
290	PI_576434	JQGQ	root100_2	21698983	21370002	14290166
291	PI_576434	JQHL	root45_1	25874811	25766097	4884152
292	PI_585966	IWIP	leaf_3	102583925	102244924	78720645
293	PI_585966	IWIQ	leaf_2	91287021	90901093	69342827
294	PI_585966	IWIR	leaf_1	48820621	48625435	37320725
295	PI_585966	IWIS	root_3	41982988	41854134	32920100
296	PI_585966	IWIT	root_2	46519454	46342409	36204145
297	PI_585966	IWIU	root_1	99511029	99038081	75800090
298	PI_585966	IWIW	stem_3	47185706	46828720	36221499
299	PI_585966	IWIX	stem_2	63668418	63376657	49370371
300	PI_585966	IWIY	stem_1	48142739	47850677	36818696
301	PI_597980	JDJD	leaf.28DAP_3	61258026	60534945	45761655
302	PI_597980	JDJE	leaf.28DAP_2	145892948	144852717	110208004
303	PI_597980	JDJF	leaf.28DAP_1	34707679	34330080	25600311
304	PI_597980	JDJG	root.28DAP_4	63498390	62754748	45843194
305	PI_597980	JDJH	root.28DAP_3	34745722	34523672	25713393
306	PI_597980	JGMX	seedling100_6	27203355	27043530	18350756
307	PI_597980	JGMY	seedling100_5	28788665	28679228	21482463
308	PI_597980	JGMZ	seedling100_4	28930424	28704937	21117774
309	PI_597980	JGNA	seeedling45_4	26126674	25807505	17448927
310	PI_597980	JNJF	inflorescence_3	29095276	28925815	13071484
311	PI_597980	JNJG	inflorescence_2	25050656	24898247	4884101
312	PI_597980	JNJH	inflorescence_1	26193664	25904263	11027551
313	PI_597980	JPEF	seed_2	26403350	26147717	12210649
314	PI_597980	JPEG	seed_1	20468637	20157434	10911377
315	PI_597980	JPEH	seedling100_1	28086357	27776894	19465641
316	PI_597980	JPEI	seeedling45_3	22316443	22090198	15906999
317	PI_597980	JPEJ	seeedling45_2	22567414	22224168	15246285
318	PI_597980	JPEK	seeedling45_1	22811023	22535608	11886208
319	PI_597980	JPMN	root100_1	14082215	13927844	9704212
320	PI_597980	JPMP	stem.60DAP_3	19239331	19019478	13939020
321	PI_597980	JPMQ	stem.60DAP_2	17496529	17302938	12128356
322	PI_597980	JPMR	stem.60DAP_1	12815799	12654068	8995394
323	PI_597980	JQEH	root.28DAP_1	28343120	28096159	20526802
324	PI_597980	JQEJ	seedling100_8	29498180	29283528	22350020
325	PI_597980	JQEK	seedling100_7	27390775	27158852	20232157
326	PI_597980	JQFK	root100_3	30228130	30081128	22267454
327	PI_597980	JQGH	root100_2	21810856	21575228	15496200
328	PI_597980	JQHD	root45_1	26855964	26675813	2685490
329	PI_655981	JDJI	leaf.28DAP_3	47209598	46761669	36192830
330	PI_655981	JDJJ	leaf.28DAP_2	76500288	75946367	56016829
331	PI_655981	JDJK	leaf.28DAP_1	58170568	57747635	42163725
332	PI_655981	JDJL	root.28DAP_3	74191419	73598299	55020761
333	PI_655981	JDJM	root.28DAP_2	54974076	54562372	41988273
334	PI_655981	JGKJ	inflorescence_3	26256093	25963457	14716559
335	PI_655981	JGKP	inflorescence_2	24737946	24549089	11916771
336	PI_655981	JGLS	seedling100_3	26480097	26270262	19761734
337	PI_655981	JGMA	seedling100_2	24557365	24379602	17258570
338	PI_655981	JGMH	seedling100_1	29481149	29193703	22338159
339	PI_655981	JGMP	seeedling45_1	27375763	27151623	20069843
340	PI_655981	JNJL	inflorescence_1	11392962	11126172	3248848
341	PI_655981	JNJM	root.28DAP_1	20938715	20081425	13241569
342	PI_655981	JPEL	seed_3	24166213	23729940	13747428
343	PI_655981	JPEM	seed_2	27949093	27392231	14426424
344	PI_655981	JPEN	seed_1	29336231	28770834	15916640
345	PI_655981	JPMS	root100_1	10168805	10027431	7166463
346	PI_655981	JPMT	stem.60DAP_3	36858181	36559202	26637572
347	PI_655981	JPMU	stem.60DAP_2	24597083	24325418	17764406
348	PI_655981	JPMW	stem.60DAP_1	60143621	59499610	44354795
349	PI_655981	JQFL	root100_3	23592432	23429038	18210423
350	PI_655981	JQGI	root100_2	22176095	21951951	16074693
351	PI_655981	JQHE	root45_1	24416306	24181466	12353664
352	PI_655988	IWIZ	leaf_3	61087057	60830281	47017290
353	PI_655988	IWJA	leaf_2	167414681	167003987	129170042
354	PI_655988	IWJB	leaf_1	195728354	195214967	148572351
355	PI_655988	IWJC	root_3	54618237	54464238	41853598
356	PI_655988	IWJD	root_2	47577953	47461651	37506028
357	PI_655988	IWJE	root_1	48622161	48474041	39111588
358	PI_655988	IWJF	stem_3	53369430	53236944	43549980
359	PI_655988	IWJG	stem_2	58090627	57921356	46960196
360	PI_655988	IWJH	stem_1	52486083	52329498	40918200
361	PI_656015	JDJN	leaf.28DAP_3	47505477	46872907	32550895
362	PI_656015	JDJP	leaf.28DAP_2	61477500	60714878	44358632
363	PI_656015	JDJQ	leaf.28DAP_1	27368761	27101162	19927590
364	PI_656015	JDJR	root.28DAP_3	43810613	43428042	32749398
365	PI_656015	JDJS	root.28DAP_2	46399884	45980690	34066655
366	PI_656015	JGKK	inflorescence_3	30633123	30449273	14002828
367	PI_656015	JGKQ	inflorescence_2	27479896	27232295	9807739
368	PI_656015	JGLT	seedling100_3	21673566	21501858	15673394
369	PI_656015	JGMB	seedling100_2	23224488	22913507	17089345
370	PI_656015	JGMI	seedling100_1	25052254	24795278	17465821
371	PI_656015	JGMQ	seeedling45_2	29757737	29501504	21792713
372	PI_656015	JGND	seeedling45_1	23344752	23008225	16202981
373	PI_656015	JNJN	inflorescence_1	22511144	22084491	5559721
374	PI_656015	JNJP	root.28DAP_1	18416146	17423984	11045788
375	PI_656015	JPEP	seed_2	20405174	20068355	9971259
376	PI_656015	JPEQ	seed_1	21925869	21431951	10605137
377	PI_656015	JPMX	root100_1	8165672	8008621	5083262
378	PI_656015	JPMY	stem.60DAP_3	13818731	13683714	10166442
379	PI_656015	JPMZ	stem.60DAP_2	23280864	23043294	16917108
380	PI_656015	JPNA	stem.60DAP_1	139447346	138539638	102155183
381	PI_656015	JQFM	root100_3	24093208	23933319	16892269
382	PI_656015	JQGJ	root100_2	30775788	30591101	21475931
383	PI_656015	JQHF	root45_1	28519776	28346062	2204239
384	PI_656023	JDJT	leaf.28DAP_3	59946680	59475033	45221349
385	PI_656023	JDJU	leaf.28DAP_2	58624023	58261231	44725746
386	PI_656023	JDJW	leaf.28DAP_1	56400783	55905972	42395333
387	PI_656023	JDJX	root.28DAP_3	62283487	61457565	38246470
388	PI_656023	JDJY	root.28DAP_2	58924245	58346973	42862810
389	PI_656023	JNJQ	inflorescence_3	38492049	37599935	22612881
390	PI_656023	JNJR	inflorescence_2	32222973	31580283	21909516
391	PI_656023	JNJS	inflorescence_1	28024145	27394908	19194353
392	PI_656023	JNJT	root.28DAP_1	23796901	23298340	16512229
393	PI_656023	JNJU	seedling100_3	21721708	21122201	13872411
394	PI_656023	JPER	seed_2	28694964	28459297	15423060
395	PI_656023	JPES	seedling100_2	18706552	18469227	12680993
396	PI_656023	JPET	seedling100_1	23896333	23656036	16811457
397	PI_656023	JPEU	seeedling45_3	30986749	30625776	20993290
398	PI_656023	JPEW	seeedling45_2	21869466	21659630	14960766
399	PI_656023	JPEX	seeedling45_1	22329538	22167774	15817173
400	PI_656023	JPNB	root100_1	31594285	31148945	20979199
401	PI_656023	JPNC	seed_1	84903871	84249394	56245347
402	PI_656023	JPND	stem.60DAP_3	19087398	18890324	13855408
403	PI_656023	JPNE	stem.60DAP_2	19326482	19120151	13865299
404	PI_656023	JPNF	stem.60DAP_1	10194307	10088236	7352415
405	PI_656023	JQEP	seed_3	31365629	31142716	18265071
406	PI_656023	JQFE	root100_3	25571425	25431571	18500912
407	PI_656023	JQGB	root100_2	28595378	28418426	20630048
408	PI_656023	JQGY	root45_1	25509805	25291437	15106407
409	PI_656027	JDJZ	leaf.28DAP_3	55671000	55235231	40948901
410	PI_656027	JDKA	leaf.28DAP_2	55832401	55357064	42539489
411	PI_656027	JDKB	leaf.28DAP_1	61630549	61277459	46530779
412	PI_656027	JDKC	root.28DAP_3	67479967	66854498	50553025
413	PI_656027	JDKD	root.28DAP_2	83176813	82725331	63957132
414	PI_656027	JNJW	inflorescence_3	25417500	24540415	16243359
415	PI_656027	JNJX	inflorescence_2	24092098	23008299	14453409
416	PI_656027	JNJY	inflorescence_1	23654487	22818655	14900205
417	PI_656027	JNJZ	root.28DAP_1	12037815	11948706	8315136
418	PI_656027	JNKA	seedling100_3	8466345	8352772	6144845
419	PI_656027	JPEY	seedling100_2	15403044	15273489	11069927
420	PI_656027	JPEZ	seedling100_1	23194248	22945084	16319257
421	PI_656027	JPFA	seeedling45_3	20167373	19875713	13897156
422	PI_656027	JPFB	seeedling45_2	18247510	17977477	12370771
423	PI_656027	JPFC	seeedling45_1	22929100	22597534	15311027
424	PI_656027	JPNG	root100_1	36101226	35586066	24475664
425	PI_656027	JPNH	seed_1	62163084	61514363	37805098
426	PI_656027	JPNI	stem.60DAP_3	95895693	95169318	70876524
427	PI_656027	JPNJ	stem.60DAP_2	66093104	65558984	48557751
428	PI_656027	JPNK	stem.60DAP_1	46161238	45845947	32900026
429	PI_656027	JQEW	seed_2	894482	888731	492538
430	PI_656027	JQFF	root100_3	29216526	29025900	19952140
431	PI_656027	JQGC	root100_2	24300109	24151736	17600744
432	PI_656031	JDKE	leaf.28DAP_3	60701138	60226177	45090507
433	PI_656031	JDKF	leaf.28DAP_2	41095377	40606090	29411760
434	PI_656031	JDKG	leaf.28DAP_1	67146811	65917937	50013581
435	PI_656031	JDKH	root.28DAP_3	78561298	77722397	58363670
436	PI_656031	JDKI	root.28DAP_2	53762755	53208143	40799790
437	PI_656031	JGKH	inflorescence_3	26612219	26342193	18232110
438	PI_656031	JGKN	inflorescence_2	26477004	26304773	19002391
439	PI_656031	JGLY	seedling100_3	30082841	29943223	22230854
440	PI_656031	JGMF	seedling100_2	25427665	25209349	17815948
441	PI_656031	JGMM	seeedling45_1	24669311	24380459	17355485
442	PI_656031	JNKB	inflorescence_1	11755019	11692403	8411326
443	PI_656031	JNKC	root.28DAP_1	9564773	9454799	6829123
444	PI_656031	JPFD	seedling100_1	21055840	20809417	14183282
445	PI_656031	JPNL	root100_1	51719373	51306060	31766637
446	PI_656031	JPNM	seed_1	13959441	13865002	8509361
447	PI_656031	JPNN	stem.60DAP_3	21575212	21425858	15579854
448	PI_656031	JPNP	stem.60DAP_2	22904564	22625075	15534199
449	PI_656031	JPNQ	stem.60DAP_1	9868699	9735434	7038124
450	PI_656031	JQEX	seed_2	23971868	23717363	14112142
451	PI_656031	JQFG	root100_3	24697126	24514832	15311560
452	PI_656031	JQGD	root100_2	28270362	28019267	18342847
453	PI_656031	JQGZ	root45_1	21131395	20891790	10913458
454	PI_656044	IWJI	leaf_5	48118161	47968214	37382206
455	PI_656044	IWJJ	leaf_4	44768591	44655334	34645653
456	PI_656044	IWJK	leaf_3	48261939	48110625	38012111
457	PI_656044	IWJL	leaf_2	47240079	47033090	35967011
458	PI_656044	IWJM	leaf_1	50474149	50274812	39202763
459	PI_656044	IWJN	root_5	45463699	45337781	36260675
460	PI_656044	IWJP	root_4	49593846	49425094	39185304
461	PI_656044	IWJQ	root_3	44580055	44434852	34707191
462	PI_656044	IWJR	root_2	53670428	53443266	40941254
463	PI_656044	IWJS	root_1	44937556	44745589	34484055
464	PI_656044	IWJT	stem_5	45419811	45171748	35858741
465	PI_656044	IWJU	stem_4	45509276	45289473	35769536
466	PI_656044	IWJW	stem_3	46640671	46305759	36430859
467	PI_656044	IWJX	stem_2	48205117	47894655	38059179
468	PI_656044	IWJY	stem_1	46535898	46273794	37309855
469	PI_656050	JDKJ	leaf.28DAP_3	62400746	61963837	46955854
470	PI_656050	JDKK	leaf.28DAP_2	71817933	71042241	54101853
471	PI_656050	JDKL	leaf.28DAP_1	104277917	103318270	77899091
472	PI_656050	JDKM	root.28DAP_3	52629330	52042435	40794130
473	PI_656050	JGKM	inflorescence_3	24122901	23757573	4195643
474	PI_656050	JGLX	seedling100_3	28008916	27725400	20343055
475	PI_656050	JGME	seedling100_2	25218221	24950593	18360944
476	PI_656050	JGML	seedling100_1	23711274	23431783	17513726
477	PI_656050	JNKD	inflorescence_2	8131280	8093566	5143218
478	PI_656050	JNKE	inflorescence_1	9016253	8933205	6140650
479	PI_656050	JNKF	root.28DAP_2	11091551	11017100	7773121
480	PI_656050	JNKG	root.28DAP_1	8595563	8503586	5857585
481	PI_656050	JPFE	seeedling45_3	18358584	18060241	12246452
482	PI_656050	JPFF	seeedling45_2	22473175	22237862	15608293
483	PI_656050	JPFG	seeedling45_1	22233610	21949707	15427220
484	PI_656050	JPNR	root100_1	10640988	10514130	7179987
485	PI_656050	JPNS	seed_1	1762802	1729657	997640
486	PI_656050	JPNT	stem.60DAP_3	14183429	14067910	10614057
487	PI_656050	JPNU	stem.60DAP_2	16580557	16405396	12073144
488	PI_656050	JPNW	stem.60DAP_1	21176665	20925904	14984015
489	PI_656050	JQEU	seed_3	37211048	36925572	19315951
490	PI_656050	JQFD	seed_2	40362560	40164550	23260229
491	PI_656050	JQFY	root100_3	26199246	26075421	20121125
492	PI_656050	JQGU	root100_2	24047811	23938101	17593489
493	PI_656050	JQHQ	root45_1	22691592	22337077	6505908
494	PI_656057	JDKN	leaf.28DAP_3	39078847	38613903	28794974
495	PI_656057	JDKP	leaf.28DAP_2	63659840	62976111	48871005
496	PI_656057	JDKQ	leaf.28DAP_1	72290491	71720621	56172697
497	PI_656057	JDKR	root.28DAP_3	60459269	59971509	47287988
498	PI_656057	JGNC	seedling100_6	24755737	24571260	17886928
499	PI_656057	JGNE	seedling100_5	28677891	28345030	20750251
500	PI_656057	JGNG	seedling100_4	28620620	28502556	20403203
501	PI_656057	JGNH	inflorescence_3	28672144	28490462	13974477
502	PI_656057	JNKH	inflorescence_2	37711226	37399702	17103896
503	PI_656057	JNKI	inflorescence_1	26180668	25999428	17045152
504	PI_656057	JNKJ	root.28DAP_2	28878204	28705898	20363417
505	PI_656057	JNKK	root.28DAP_1	24011127	23825553	17673523
506	PI_656057	JNKL	seedling100_3	24493895	24296966	17753974
507	PI_656057	JPFH	seed_2	19309218	19025032	9597817
508	PI_656057	JPFI	seedling100_2	25359343	25071378	17991390
509	PI_656057	JPFJ	seedling100_1	21437311	21237861	15186281
510	PI_656057	JPFK	seeedling45_2	23726382	23372537	15887048
511	PI_656057	JPFL	seeedling45_1	23174216	22887822	16011202
512	PI_656057	JPNX	root100_1	12652245	12446986	7457614
513	PI_656057	JPNY	seed_1	5500882	5433511	3119799
514	PI_656057	JPNZ	stem.60DAP_3	12896865	12769136	9711445
515	PI_656057	JPPA	stem.60DAP_2	17062217	16887487	12445818
516	PI_656057	JPPB	stem.60DAP_1	35515077	35171596	25698425
517	PI_656057	JQEI	inflorescence_4	29141083	28950155	4191344
518	PI_656057	JQEL	seeedling45_3	28715074	28585966	23299972
519	PI_656057	JQFZ	root100_3	23339732	23029368	15495519
520	PI_656057	JQGW	root100_2	24446651	24196985	18542493
521	PI_656057	JQHR	root45_1	12362089	12206355	3044592
522	PI_656111	JDKS	leaf.28DAP_3	52357264	51895463	39855882
523	PI_656111	JDKT	leaf.28DAP_2	66470569	65847956	48450681
524	PI_656111	JDKU	leaf.28DAP_1	60146387	59608525	45555426
525	PI_656111	JDKW	root.28DAP_3	60627000	60053587	46129077
526	PI_656111	JNKM	inflorescence_3	27781389	27657404	20614800
527	PI_656111	JNKN	inflorescence_2	30430862	30279322	21720382
528	PI_656111	JNKP	inflorescence_1	31872537	31678796	22945916
529	PI_656111	JNKQ	root.28DAP_2	40106806	39792362	27618337
530	PI_656111	JNKR	root.28DAP_1	24538302	24281243	17438282
531	PI_656111	JNKS	seedling100_3	27543061	27282322	18417841
532	PI_656111	JPFM	seed_3	23632216	23298384	13241389
533	PI_656111	JPFN	seed_2	20586702	20432290	12912156
534	PI_656111	JPFP	seedling100_2	16560692	16380349	11702868
535	PI_656111	JPFQ	seedling100_1	19147303	18942171	13546634
536	PI_656111	JPFR	seeedling45_3	21183901	20866383	14408429
537	PI_656111	JPFS	seeedling45_2	17947331	17663116	11870080
538	PI_656111	JPFT	seeedling45_1	17366084	17100995	11986141
539	PI_656111	JPPC	root100_1	61873665	61467896	41649516
540	PI_656111	JPPD	seed_1	17075971	16926005	11162910
541	PI_656111	JPPE	stem.60DAP_3	11884503	11780060	8691725
542	PI_656111	JPPF	stem.60DAP_2	21645293	21427925	15606681
543	PI_656111	JPPG	stem.60DAP_1	18052923	17927832	13329251
544	PI_656111	JQGA	root100_3	25392147	25220740	16762115
545	PI_656111	JQGX	root100_2	27179936	27080865	18198985
546	PI_656111	JQHS	root45_2	23425083	23251965	16123874
547	PI_656111	JQIG	root45_1	23604852	23371430	14962524
548	PI_660557	JDKX	leaf.28DAP_3	35947831	35407575	26059552
549	PI_660557	JDKY	leaf.28DAP_2	75842599	74809941	58028526
550	PI_660557	JDKZ	leaf.28DAP_1	43118480	42693322	33043528
551	PI_660557	JDLA	root.28DAP_3	69802760	69263321	52904626
552	PI_660557	JDLB	root.28DAP_2	61061964	60478944	43925018
553	PI_660557	JNKT	inflorescence_2	34549626	34369420	23010749
554	PI_660557	JNKU	inflorescence_1	28395671	28201506	20395993
555	PI_660557	JNKW	root.28DAP_1	21515115	21391730	15595405
556	PI_660557	JNKX	seedling100_3	25390648	25202258	17511815
557	PI_660557	JNKY	seedling100_2	13820940	13706978	9206939
558	PI_660557	JPFU	seedling100_1	35862216	35592149	24541765
559	PI_660557	JPFW	seeedling45_2	49037717	48416858	32406861
560	PI_660557	JPFX	seeedling45_1	28353983	28077938	20170903
561	PI_660557	JPPH	root100_1	122401318	121303213	87294544
562	PI_660557	JPPI	stem.60DAP_3	8947176	8796808	6149910
563	PI_660557	JPPJ	stem.60DAP_2	16827131	16599105	11683791
564	PI_660557	JPPK	stem.60DAP_1	11551846	11452306	8500352
565	PI_660557	JQFH	root100_3	22393717	22069419	14302103
566	PI_660557	JQGE	root100_2	24783720	24696252	18129769
567	PI_660557	JQHA	root45_2	20666224	20443851	13193141
568	PI_660557	JQHT	root45_1	28166855	28022294	19564105
569	PI_660563	JDLC	leaf.28DAP_3	58502442	57974352	44759511
570	PI_660563	JDLD	leaf.28DAP_2	55042942	54590750	42266984
571	PI_660563	JDLE	leaf.28DAP_1	59442152	58772525	45085219
572	PI_660563	JDLF	root.28DAP_3	42923188	42484162	29976723
573	PI_660563	JDLG	root.28DAP_2	56832975	56223515	44618333
574	PI_660563	JNKZ	inflorescence_3	30964154	30722734	21490925
575	PI_660563	JNLA	inflorescence_2	31486885	31274478	23015438
576	PI_660563	JNLB	inflorescence_1	25143427	25048560	18616141
577	PI_660563	JNLC	root.28DAP_1	23501503	23328967	17311958
578	PI_660563	JNLD	seedling100_3	29137160	28814528	20579808
579	PI_660563	JNLE	seedling100_2	22647037	22509940	16662225
580	PI_660563	JPFY	seed_3	35041202	34634772	16784565
581	PI_660563	JPFZ	seed_2	33920450	33604271	17842323
582	PI_660563	JPGA	seed_1	33649619	33122379	20074561
583	PI_660563	JPGB	seedling100_1	37038526	36518540	22546464
584	PI_660563	JPGC	seeedling45_3	36115053	35701541	24176815
585	PI_660563	JPGD	seeedling45_2	44667567	44396109	31878332
586	PI_660563	JPGE	seeedling45_1	39193957	38720179	25928114
587	PI_660563	JPPL	root100_1	11669069	11547308	7833226
588	PI_660563	JPPM	stem.60DAP_3	54321521	53636126	38934887
589	PI_660563	JPPN	stem.60DAP_2	73655890	73063126	53632256
590	PI_660563	JPPP	stem.60DAP_1	10098567	10037912	7619114
591	PI_660563	JQFI	root100_3	22152290	21983250	14766489
592	PI_660563	JQGF	root100_2	28763578	28636996	20194625
593	PI_660563	JQHB	root45_1	28141610	27823579	240839
594	PI_660565	JDLH	leaf.28DAP_3	18346558	18223158	14501121
595	PI_660565	JDLI	leaf.28DAP_2	54491685	53949436	42431895
596	PI_660565	JDLJ	leaf.28DAP_1	57584392	56959111	44942499
597	PI_660565	JDLK	root.28DAP_3	55874967	55479267	43180110
598	PI_660565	JDLL	root.28DAP_2	62501894	62053061	48317517
599	PI_660565	JDLM	root.28DAP_1	60969288	60394865	47664325
600	PI_660565	JGJN	leaf.10DAP_3	25819330	25611678	18286625
601	PI_660565	JGJP	leaf.10DAP_2	30067638	29878631	19836142
602	PI_660565	JGJQ	leaf.10DAP_1	31086444	30895603	21844970
603	PI_660565	JGJR	stem.10DAP_3	23685829	23555996	17091295
604	PI_660565	JGJS	stem.10DAP_2	23785541	23556928	17714163
605	PI_660565	JGJT	stem.10DAP_1	17586575	17426185	12663518
606	PI_660565	JGKB	leaf.17DAP_3	25404797	25077588	18041123
607	PI_660565	JGKC	leaf.17DAP_2	31268290	31058560	23033105
608	PI_660565	JGKD	leaf.17DAP_1	25613023	25384697	14249654
609	PI_660565	JGKE	stem.17DAP_3	24793626	24524418	18000636
610	PI_660565	JGKF	stem.17DAP_2	26655235	26433614	18866744
611	PI_660565	JGKG	stem.17DAP_1	27686285	27480026	19583615
612	PI_660565	JGKI	inflorescence_3	30404590	30199971	22008333
613	PI_660565	JGKY	leaf.21DAP_3	28582210	28301686	20869348
614	PI_660565	JGKZ	leaf.21DAP_2	25416343	25299589	19323865
615	PI_660565	JGLA	leaf.21DAP_1	29298022	29060373	20466248
616	PI_660565	JGLB	stem.21DAP_3	23537934	23280472	17675137
617	PI_660565	JGLC	stem.21DAP_2	18480931	18368619	13796095
618	PI_660565	JGLD	stem.21DAP_1	24079339	23818842	16931587
619	PI_660565	JGLK	leaf.25DAP_3	25299554	25125189	18882090
620	PI_660565	JGLL	leaf.25DAP_2	22100056	21862937	16052510
621	PI_660565	JGLM	leaf.25DAP_1	22507786	22301382	16552854
622	PI_660565	JGLN	stem.25DAP_3	28665518	28574252	21795906
623	PI_660565	JGLP	stem.25DAP_2	27463754	27321095	20301428
624	PI_660565	JGLQ	stem.25DAP_1	29010765	28862962	21691531
625	PI_660565	JGLR	seedling100_3	32391874	32027287	23432821
626	PI_660565	JGLZ	seedling100_2	28746638	28542659	21533838
627	PI_660565	JGMG	seedling100_1	30768789	30573111	22669442
628	PI_660565	JGMN	seeedling45_3	27154236	26941245	18761556
629	PI_660565	JGMU	seeedling45_2	23946931	23739683	17081391
630	PI_660565	JGNB	seeedling45_1	18802422	18606979	13532510
631	PI_660565	JGNF	seed_1	30996726	30866078	15669934
632	PI_660565	JNLF	inflorescence_2	22865824	22744145	16131404
633	PI_660565	JNLG	inflorescence_1	33652751	33425999	24340460
634	PI_660565	JPPQ	leaf.31DAP_3	11845601	11722907	8673417
635	PI_660565	JPPR	leaf.31DAP_2	7295827	7196604	5252498
636	PI_660565	JPPS	leaf.31DAP_1	17803272	17616560	12482371
637	PI_660565	JPPT	root100_1	19554309	19451585	14801274
638	PI_660565	JPPW	stem.31DAP_2	9511179	9400071	6845376
639	PI_660565	JPPX	stem.31DAP_1	20046571	19893500	14218929
640	PI_660565	JPPY	stem.60DAP_2	11177209	11068754	7977306
641	PI_660565	JPPZ	stem.60DAP_1	8199209	8114357	6070720
642	PI_660565	JQEY	seed_2	29278755	29010477	17560196
643	PI_660565	JQFJ	root100_3	29181289	28858655	19451283
644	PI_660565	JQGG	root100_2	24929756	24855758	19720093
645	PI_660565	JQHC	root45_3	22968290	22785548	16994793
646	PI_660565	JQHU	root45_2	25321721	25216919	19089498
647	PI_660565	JQIC	root45_1	25524163	25280997	17045250
648	BTx623	IWFZ	leaf_4	54041778	53551472	40528704
649	BTx623	IWGA	leaf_3	65225494	64458007	48936408
650	BTx623	IWGB	leaf_2	63221023	62651264	48094244
651	BTx623	IWGC	leaf_1	68035750	67457925	51978345
652	BTx623	IWGD	root_4	64530696	63915319	49181546
653	BTx623	IWGE	root_3	59139476	58077602	43708544
654	BTx623	IWGF	root_2	68799552	67870392	47405599
655	BTx623	IWGG	root_1	61293387	60487861	46296807
656	BTx623	IWGH	stem_4	56421391	56164572	43032408
657	BTx623	IWGI	stem_3	61983131	61342511	46944467
658	BTx623	IWGJ	stem_2	44577178	44081108	31788626
659	BTx623	IWGK	stem_1	56758658	56267231	42790147
660	BTx623	JDIL	leaf.28DAP_3	58813500	58187839	44186427
661	BTx623	JDIM	leaf.28DAP_2	52447182	51838471	40028647
662	BTx623	JDIN	leaf.28DAP_1	55707454	55147460	41189224
663	BTx623	JDIP	root.28DAP_3	53983377	53431079	40353576
664	BTx623	JNIF	inflorescence_3	27411492	27245770	19895412
665	BTx623	JNIG	inflorescence_2	31402593	31159663	22218857
666	BTx623	JNIH	inflorescence_1	31011967	30833576	21838557
667	BTx623	JNII	root.28DAP_2	19857738	19708419	14310272
668	BTx623	JNIJ	root.28DAP_1	45373362	45070597	33120280
669	BTx623	JNIK	seedling100_3	27887351	27668872	20652141
670	BTx623	JPDJ	seedling100_2	23243136	22975523	16283453
671	BTx623	JPDK	seedling100_1	22945119	22713015	16055234
672	BTx623	JPDL	seeedling45_3	21825516	21562165	14814028
673	BTx623	JPDM	seeedling45_2	27000680	26735844	18756495
674	BTx623	JPDN	seeedling45_1	26236770	26008789	17008744
675	BTx623	JPLY	root100_1	20390735	20251749	15521372
676	BTx623	JPLZ	stem.60DAP_3	11528630	11339677	7968296
677	BTx623	JPMA	stem.60DAP_2	23211535	23030471	17064997
678	BTx623	JPMB	stem.60DAP_1	17988458	17827249	12943127
679	BTx623	JQEM	seed_3	2184153	2157327	722330
680	BTx623	JQEQ	seed_2	19851767	19519579	10790094
681	BTx623	JQEZ	seed_1	22877604	22557245	13368249
682	BTx623	JQFQ	root100_3	23095855	22815596	15482671
683	BTx623	JQGM	root100_2	23259923	23114221	17028443
684	BTx623	JQHI	root45_2	23616526	23438547	15912836
685	BTx623	JQHX	root45_1	26363715	26269487	16736325
